# Genomic and ecological factors shaping specialism and generalism across an entire subphylum

**DOI:** 10.1101/2023.06.19.545611

**Authors:** Dana A. Opulente, Abigail Leavitt LaBella, Marie-Claire Harrison, John F. Wolters, Chao Liu, Yonglin Li, Jacek Kominek, Jacob L. Steenwyk, Hayley R. Stoneman, Jenna VanDenAvond, Caroline R. Miller, Quinn K. Langdon, Margarida Silva, Carla Gonçalves, Emily J. Ubbelohde, Yuanning Li, Kelly V. Buh, Martin Jarzyna, Max A. B. Haase, Carlos A. Rosa, Neža Čadež, Diego Libkind, Jeremy H. DeVirgilio, Amanda Beth Hulfachor, Cletus P. Kurtzman, José Paulo Sampaio, Paula Gonçalves, Xiaofan Zhou, Xing-Xing Shen, Marizeth Groenewald, Antonis Rokas, Chris Todd Hittinger

## Abstract

Organisms exhibit extensive variation in ecological niche breadth, from very narrow (specialists) to very broad (generalists). Paradigms proposed to explain this variation either invoke trade-offs between performance efficiency and breadth or underlying intrinsic or extrinsic factors. We assembled genomic (1,154 yeast strains from 1,049 species), metabolic (quantitative measures of growth of 843 species in 24 conditions), and ecological (environmental ontology of 1,088 species) data from nearly all known species of the ancient fungal subphylum Saccharomycotina to examine niche breadth evolution. We found large interspecific differences in carbon breadth stem from intrinsic differences in genes encoding specific metabolic pathways but no evidence of trade-offs and a limited role of extrinsic ecological factors. These comprehensive data argue that intrinsic factors driving microbial niche breadth variation.

**One-Sentence Summary:** A nearly complete genomic catalog of the yeast subphylum illuminates the evolution of their diverse ecologies and metabolisms.
