## Supplementary material for "Genomic and ecological factors shaping specialism and generalism across an entire subphylum": Table S3

### Sheet: Folha1 (2)
Results from fructophilic growth data performed by a second lab.
			Growth in microplate
Species	Strain															Average				NormGrowth (Frutose rate/ Glucose rate) Hittinger Lab results
			Growth Rates		Norm Growth	Growth Rates		Norm Growth	Growth Rates		Norm Growth	Growth Rates		Norm Growth		Growth Rates		Norm Growth
			GLUCOSE	FRUCTOSE		GLUCOSE	FRUCTOSE		GLUCOSE	FRUCTOSE		GLUCOSE	FRUCTOSE			GLUCOSE	FRUCTOSE
Starmerella riodocensis	PYCC 8433	CBS 10087	0.000365403	0.000356611	0.98	0.000264845	0.000306279	1.16	0.00038224	0.000290865	0.76	0.000229281	0.000282477	1.23		0.000310442	0.000309058	1.0325		0
Starmerella geochares	PYCC 8323	CBS 6870	0.00066944	0.000493098	0.74	0.000683517	0.00039955	0.58								0.000676479	0.000446324	0.66		0.4
Starmerella ratchasimensis	PYCC 7052	CBS 10611	0.00020751	0.000167285	0.81	0.000272767	0.00018409	0.67								0.000240139	0.000175688	0.74		0.37
Starmerella vaccinii	PYCC 8432	CBS 7318	0.000620891	0.000573825	0.92	0.000681193	0.000530353	0.78								0.000651042	0.000552089	0.85		0.52
Starmerella bombicola	PYCC 7076	CBS 6009	0.000667265	0.000594013	0.89	0.000719624	0.000652971	0.91	0.000684322	0.000579982	0.85					0.000690404	0.000608988	0.883333		0.55
Starmerella gropengiesseri	PYCC 2915	CBS 156	0.000213953	0.000153691	0.72	0.000231161	0.00012027	0.52								0.000222557	0.00013698	0.62		0.61
Wickerhamiella cachassae	PYCC 8972	CBS 12587	0.000464041	0.000439382	0.95	0.000324358	0.000575058	1.77	0.000246561	0.000270386	1.1					0.000344987	0.000428275	1.27333		0.29
Wickerhamiella parazyma	PYCC 8426	CBS 11563	0.000244056	0.000173488	0.71	0.000180997	0.000209297	1.16								0.000212526	0.000191393	0.935		-
Wickerhamiella vanderwaltii	PYCC 3671	CBS 5524	0.00066726	0.000594032	0.89	0.000383981	0.000182371	0.47	0.000287017	0.000287017	1					0.000446086	0.000354474	0.786667		-
Wickerhamiella domercqiae	PYCC 3067	CBS 4351	0.000144338	0.000159236	1.1	0.000135081	0.000151096	1.12								0.00013971	0.000155166	1.11		0
Wickerhamiella siamensis	PYCC 7069	CBS 13331	0.000327165	0.000358916	1.1	0.0003245	0.000291911	0.9								0.000325832	0.000325414	1		0.91
Wickerhamiella infanticola	PYCC 8312	CBS 7922	0.00109249	0.00105762	0.97	0.000362948	0.000618649	1.7	0.000461296	0.000284718	0.62					0.000638913	0.000653661	1.09667		0.93
Wickerhamiella bombiphila	PYCC 8430	CBS 9712	0.000183209	0.000199537	1.09	0.000195578	0.00018917	0.97	0.000199503	0.000207165	1.04					0.000192763	0.000198624	1.03333		-
Wickerhamiella australiensis	PYCC 6407	CBS 8456	0.000327299	0.000360292	1.1	0.000126378	0.000175647	1.39								0.000226839	0.000267969	1.245		1.03
Wickerhamiella kurtzmanii	PYCC 8437	CBS 15383	0.000516355	0.000604238	1.17	0.000462533	0.000626197	1.35								0.000489444	0.000615217	1.26		1.29
Wickerhamiella alocasiicola	PYCC 8427	CBS 10702	0.000717231	0.000897876	1.25	0.000248025	0.000349655	1.41								0.000482628	0.000623766	1.33		-
Wickerhamiella lipophila	PYCC 6398	CBS 8458	0.000484438	0.000526638	1.09	0.000157712	0.00015885	1.01	8.54718e-05	0.000132325	1.55	0.000201814	0.000167433	0.83		0.000232359	0.000246312	1.12		1.58
Wickerhamiella cacticola	PYCC 6392	CBS 8454	0.000225465	0.000314961	1.4	0.000182682	0.000222674	1.22	0.00018575	0.000230361	1.24					0.000197966	0.000255999	1.28667		1.78
Wickerhamiella occidentalis	PYCC 6399	CBS 8452	0.000136411	0.000152216	1.12	0.00109249	0.00105762	0.97	0.000199474	0.000272435	1.37					0.000476126	0.000494089	1.15333		1.45
Wickerhamiella nectarea	PYCC 8436	CBS 14162	0.000516551	0.00060424	1.17	0.000217937	0.00028037	1.29	0.000275849	0.000257899	0.93					0.000336779	0.000380836	1.13		1.78
