## Supplementary material for "Genomic and ecological factors shaping specialism and generalism across an entire subphylum": Table S5

### Sheet: table S5
PGLS analysis of carbon breadth versus growth rate. Adjusted p-values were determined using the Benjamini-Hochberg method.
Test	Carb Source	slope	P-value	rank	adj a	Lambda	BH signficiant
pgls	Glucose*	0.00236903	8.84282e-06	1	0.00277778	0.792723	SIG
pgls	Mannose*	0.00189678	2.13452e-05	2	0.00555556	0.612642	SIG
pgls	myo_Inositol*	0.00219838	0.000336472	3	0.00833333	1e-06	SIG
pgls	Fructose*	0.000985333	0.00399836	4	0.0111111	0.790062	SIG
pgls	Sucrose	0.00136207	0.0185821	5	0.0138889	0.774003
pgls	Maltose	0.00124991	0.0356405	6	0.0166667	0.537338
pgls	Xylose	0.000780837	0.0554593	7	0.0194444	0.669768
pgls	Galactose	-1741.78	0.0569252	8	0.0222222	0.0653539
pgls	L_Sorbose	0.000739108	0.113901	9	0.025	0.489733
pgls	DL_Lactate	-0.000747142	0.233354	10	0.0277778	1e-06
pgls	Rhamnose	0.000605369	0.307139	11	0.0305556	0.692365
pgls	Cellobiose	0.000403083	0.350637	12	0.0333333	0.717314
pgls	D_Glucosamine	0.00027091	0.389647	13	0.0361111	0.269958
pgls	Citrate	0.000147105	0.423877	14	0.0388889	0.728168
pgls	L_Arabinose	0.000289248	0.440928	15	0.0416667	0.957137
pgls	Glycerol	0.000232033	0.457154	16	0.0444444	0.699719
pgls	Raffinose	0.000348202	0.522901	17	0.0472222	0.555688
pgls	Lactose	1.62869e-05	0.983007	18	0.05	1e-06
