## Supplementary material for "Genomic and ecological factors shaping specialism and generalism across an entire subphylum": Table S6

### Sheet: table S6
PGLS analysis of the relationship between carbon breadth and nitrogen breadth.
Metric	Metric2	Value
Standardized_residuals	Min	-0.649737
Standardized_residuals	Q1	-0.119017
Standardized_residuals	Med	0.140994
Standardized_residuals	Q3	0.401004
Standardized_residuals	Max	1.28965
Residual Standard Error		7.69198
DF	total	850
DF	residual	850
Slope	value	0.917717
Slope	Std.Error	0.0707585
Slope	t-value	12.9697
Slope	p-value	0
