## Supplementary material for "Genomic and ecological factors shaping specialism and generalism across an entire subphylum": Table S7

### Sheet: table S7
Analysis of reverse jump Bayes Traits. Relative gain and loss of the carbon trait was measured either in the generalist background or across the whole tree.
higher_rate	n of steps at this state	percent of time model spends in this state	rate comparison	Carbon_Trait	Background
q34=q43	71984	7.1984	q34vq43	Cellobiose	generalist
q43	90558	9.0558	q34vq43	Cellobiose	generalist
q34	837458	83.7458	q34vq43	Cellobiose	generalist
q43	106475	10.6475	q34vq43	Citrate	generalist
q34=q43	439378	43.9378	q34vq43	Citrate	generalist
q34	454147	45.4147	q34vq43	Citrate	generalist
q43	162220	16.222	q34vq43	D_Glucosamine	generalist
q34=q43	289350	28.935	q34vq43	D_Glucosamine	generalist
q34	548430	54.843	q34vq43	D_Glucosamine	generalist
q43	39025	3.9025	q34vq43	DL_Lactate	generalist
q34=q43	410997	41.0997	q34vq43	DL_Lactate	generalist
q34	549978	54.9978	q34vq43	DL_Lactate	generalist
q43	15578	1.5578	q34vq43	Galactose	generalist
q34	430584	43.0584	q34vq43	Galactose	generalist
q34=q43	553838	55.3838	q34vq43	Galactose	generalist
q34=q43	152292	15.2292	q34vq43	Glycerol	generalist
q43	401754	40.1754	q34vq43	Glycerol	generalist
q34	445954	44.5954	q34vq43	Glycerol	generalist
q34	62418	6.2418	q34vq43	L_Arabinose	generalist
q43	346827	34.6827	q34vq43	L_Arabinose	generalist
q34=q43	590755	59.0755	q34vq43	L_Arabinose	generalist
q43	622	0.0622	q34vq43	L_Sorbose	generalist
q34	5413	0.5413	q34vq43	L_Sorbose	generalist
q34=q43	993965	99.3965	q34vq43	L_Sorbose	generalist
q34	2369	0.2369	q34vq43	Lactose	generalist
q43	4679	0.4679	q34vq43	Lactose	generalist
q34=q43	992952	99.2952	q34vq43	Lactose	generalist
q43	65755	6.5755	q34vq43	Maltose	generalist
q34=q43	189605	18.9605	q34vq43	Maltose	generalist
q34	744640	74.464	q34vq43	Maltose	generalist
q43	9908	0.9908	q34vq43	Mannose	generalist
q34=q43	109411	10.9411	q34vq43	Mannose	generalist
q34	880681	88.0681	q34vq43	Mannose	generalist
q34	45381	4.5381	q34vq43	myo_Inositol	generalist
q34=q43	381865	38.1865	q34vq43	myo_Inositol	generalist
q43	572754	57.2754	q34vq43	myo_Inositol	generalist
q43	22365	2.2365	q34vq43	Raffinose	generalist
q34=q43	51108	5.1108	q34vq43	Raffinose	generalist
q34	926527	92.6527	q34vq43	Raffinose	generalist
q43	6680	0.668	q34vq43	Rhamnose	generalist
q34	94810	9.481	q34vq43	Rhamnose	generalist
q34=q43	898510	89.851	q34vq43	Rhamnose	generalist
q43	1	0.0001	q34vq43	Sucrose	generalist
q34=q43	279897	27.9897	q34vq43	Sucrose	generalist
q34	720102	72.0102	q34vq43	Sucrose	generalist
q34=q43	20208	2.0208	q34vq43	Xylose	generalist
q43	161076	16.1076	q34vq43	Xylose	generalist
q34	818716	81.8716	q34vq43	Xylose	generalist
q01=q10	659113	65.9113	q01vq10	Cellobiose	Whole Tree
q10	340858	34.0858	q01vq10	Cellobiose	Whole Tree
q01	29	0.0029	q01vq10	Cellobiose	Whole Tree
q01=q10	998536	99.8536	q01vq10	Citrate	Whole Tree
q10	1403	0.1403	q01vq10	Citrate	Whole Tree
q01	61	0.0061	q01vq10	Citrate	Whole Tree
q10	1000000	100	q01vq10	D-Glucosaminea	Whole Tree
q10	1000000	100	q01vq10	DL-Lactate	Whole Tree
q01	1000000	100	q01vq10	Fructose	Whole Tree
q01=q10	999649	99.9649	q01vq10	Galactose	Whole Tree
q10	242	0.0242	q01vq10	Galactose	Whole Tree
q01	109	0.0109	q01vq10	Galactose	Whole Tree
q01	999989	99.9989	q01vq10	Glycerol	Whole Tree
q01=q10	11	0.0011	q01vq10	Glycerol	Whole Tree
q10	1000000	100	q01vq10	L-Arabinosea	Whole Tree
q10	843693	84.3693	q01vq10	L-Sorbose	Whole Tree
q01=q10	156302	15.6302	q01vq10	L-Sorbose	Whole Tree
q01	5	0.0005	q01vq10	L-Sorbose	Whole Tree
q10	1000000	100	q01vq10	Lactose	Whole Tree
q01=q10	999409	99.9409	q01vq10	Maltose	Whole Tree
q10	538	0.0538	q01vq10	Maltose	Whole Tree
q01	53	0.0053	q01vq10	Maltose	Whole Tree
q01	1000000	100	q01vq10	Mannose	Whole Tree
q10	999616	99.9616	q01vq10	myo-Inositol	Whole Tree
q01=q10	384	0.0384	q01vq10	myo-Inositol	Whole Tree
q10	981527	98.1527	q01vq10	Raffinosea	Whole Tree
q01=q10	18473	1.8473	q01vq10	Raffinosea	Whole Tree
q10	1000000	100	q01vq10	Rhamnose	Whole Tree
q01	692028	69.2028	q01vq10	Sucrose	Whole Tree
q01=q10	307961	30.7961	q01vq10	Sucrose	Whole Tree
q10	11	0.0011	q01vq10	Sucrose	Whole Tree
q01=q10	535949	53.5949	q01vq10	D-Xylose	Whole Tree
q10	464022	46.4022	q01vq10	D-Xylose	Whole Tree
q01	29	0.0029	q01vq10	D-Xylose	Whole Tree
