## Supplementary material for "Genomic and ecological factors shaping specialism and generalism across an entire subphylum": Table S9

### Sheet: GenSpec_ClassComparison_2022-11
KEGG enrichment analysis for annotations enriched in generalists and depleted in specialists.
Class	Group	ID	Description	Gene Ratio	Bg Ratio	pvalue	p.adjust	qvalue	Gene ID	Count
Generalist	Enriched	ko00910	Nitrogen metabolism	6/100	16/2368	2.77427e-05	0.0032062	0.00301532	K00362/K01455/K01501/K02575/K10534/K17877	6
Generalist	Enriched	ko01120	Microbial metabolism in diverse environments	21/100	200/2368	5.25606e-05	0.0032062	0.00301532	K00362/K00450/K01501/K01684/K01808/K03186/K03380/K06035/K07511/K10437/K10534/K11517/K12661/K14454/K16842/K17100/K17877/K18334/K18337/K18338/K18339	21
Generalist	Enriched	ko00051	Fructose and mannose metabolism	6/100	22/2368	0.000210119	0.00794576	0.00747271	K01808/K12661/K18334/K18337/K18338/K18339	6
Generalist	Enriched	ko00052	Galactose metabolism	5/100	15/2368	0.000260517	0.00794576	0.00747271	K01182/K01187/K01190/K01684/K07407	5
Generalist	Enriched	ko00627	Aminobenzoate degradation	4/100	11/2368	0.000786403	0.0191882	0.0180459	K01501/K03186/K03380/K07511	4
Generalist	Enriched	ko05132	Salmonella infection	8/100	52/2368	0.0012294	0.0249979	0.0235097	K04392/K04648/K07955/K10415/K10416/K16575/K20182/K20183	8
Specialist	Depleted	ko00910	Nitrogen metabolism	6/100	16/2368	2.77427e-05	0.0032062	0.00301532	K00362/K01455/K01501/K02575/K10534/K17877	6
Specialist	Depleted	ko01120	Microbial metabolism in diverse environments	21/100	200/2368	5.25606e-05	0.0032062	0.00301532	K00362/K00450/K01501/K01684/K01808/K03186/K03380/K06035/K07511/K10437/K10534/K11517/K12661/K14454/K16842/K17100/K17877/K18334/K18337/K18338/K18339	21
Specialist	Depleted	ko00051	Fructose and mannose metabolism	6/100	22/2368	0.000210119	0.00794576	0.00747271	K01808/K12661/K18334/K18337/K18338/K18339	6
Specialist	Depleted	ko00052	Galactose metabolism	5/100	15/2368	0.000260517	0.00794576	0.00747271	K01182/K01187/K01190/K01684/K07407	5
Specialist	Depleted	ko00627	Aminobenzoate degradation	4/100	11/2368	0.000786403	0.0191882	0.0180459	K01501/K03186/K03380/K07511	4
Specialist	Depleted	ko05132	Salmonella infection	8/100	52/2368	0.0012294	0.0249979	0.0235097	K04392/K04648/K07955/K10415/K10416/K16575/K20182/K20183	8
